# Selective targeting of oncogenic KRAS G12D using peptide nucleic acid oligomers attached to cell-penetrating peptides

**DOI:** 10.1101/2025.03.28.645837

**Authors:** Jayati Mondal, Dennis Lam, Mary E. Gerritsen, Tilmann M. Brotz, Jodi G. Kennedy, Bruce Rehlaender, Arthur J. Ross, Daniel E. Levy, Christopher A. Bonagura, William N. Lanzilotta, Frank McCormick, Jeffrey H. Rothman, Andrew L. Wolfe

## Abstract

KRAS is a proto-oncogene that contains activating mutations in up to 30% of tumors. Many conventional therapies inhibit both cancerous and normal cells, which may cause toxicity. Thus, programmable mutant-selective targeted inhibitors are needed. Peptide nucleic acids (PNAs) incorporate base sequences analogous to DNA, with modified peptide backbones instead of ribose-phosphate backbones, allowing PNAs to hybridize with DNA with high avidity to suppress transcription. Here, we developed KRAS G12D-selective PNA oligomers with novel cell-penetrating flanking regions. Fluorescein-labeled PNA oligomers displayed high uptake rates in cells and nuclei. Exposure to PNA-delivery peptide conjugates resulted in repression of KRAS G12D mRNA and protein expression within 2 hours and lasting up to 48 hours. Varying cell-penetrating peptide (CPP) compositions and lengths of complementary KRAS sequences were tested using dose-response cell viability assays. These experiments identified configurations that were effective at selectively preventing growth of on-target KRAS G12D cells, while relatively sparing off-target KRAS G12C cells. Electrophoretic mobility shift assays demonstrated *in vitro* binding and selectivity for KRAS G12D DNA sequences. CPP-PNA-G12D-1 was effective against a panel of pancreatic ductal adenocarcinoma cell lines and patient-derived xenografts *in vivo*. These results show promise for an enhanced PNA-delivery peptide conjugate strategy as both a tool for studying tumors driven by oncogenic point mutations and as a potential therapeutic strategy to selectively target mutant cancer cells.
