## Supplementary Table S1 for "Selective targeting of oncogenic KRAS G12D using peptide nucleic acid oligomers attached to cell-penetrating peptides"

### Sheet: Sheet
Supplementary Table S1. PNA Sequences.
PNA	Sequence (N-term to C-term)
CPP-PNA-G12D-1	Lys(palm)-dK-dK-TTGGAGCTGATGGCGTA-dK-dK-Lys(palm)
CPP-PNA-G12R-1	Lys(palm)-dK-dK-TTGGAGCTCGTGGCGTA-dK-dK-Lys(palm)
CPP-PNA-G12D-2	Ac-Lys(palm)- dK-dK-dD-dR-dD-dR-TAG TTG GAG CTG ATG GCG TA-dK-dK-Lys(palm) (Acetate-salt)
CPP-PNA-G12D-3	Ac-Lys(palm)- dK-dK-dD-dH-dD-dH-TAG TTG GAG CTG ATG GCG TA-dK-dK-Lys(palm) (Acetate-salt)
CPP-PNA-G12D-4	Ac-Lys(palm)- dK-dK-TAG TTG GAG CTG ATG GCG TA-dK-dD-dK-dD-dK-dK-Lys(palm) (Acetate-salt)
CPP-PNA-G12D-5	Ac-TAG TTG GAG CTG ATG GCG TA-dK-dD-dK-dD-dK-dK-Lys(palm) (Acetate-salt)
CPP-PNA-G12D-6	Ac-Lys(palm)- dK-dK-dD-dK-dD-dK-TTG GAG CTG ATG GCG TA-dK-dK-Lys(palm) (Acetate-salt)
CPP-PNA-G12D-7	Ac-Lys(palm)- dK-dK-dD-dK-dD-dK-TAG TTG GAG CTG ATG GCG TA-dK-dK-Lys(palm) (Acetate-salt)
FITC-CPP-PNA-G12D-7	FITC-OO-Lys(palm)-dK-dK-dD-dK-dD-dK-TAG TTG GAG CTG ATG GCG TA-dK-dK-Lys(palm)
