## Supplementary Table S2 for "Selective targeting of oncogenic KRAS G12D using peptide nucleic acid oligomers attached to cell-penetrating peptides"

### Sheet: Sheet
Supplemental Table S2. DNA oligo sequences.
DNA oligo	Sequence (N-term to C-term)
FAM-KRASG12D-DNA	[6FAM]-TTG CCT ACG CCA TCA GCT CCA ACT ACC ACA
FAM-KRASWT-DNA	[6FAM]-TTG CCT ACG CCA CCA GCT CCA ACT ACC ACA
FAM-KRASG12C-DNA	[6FAM]-TTG CCT ACG CCA CAA GCT CCA ACT ACC ACA
