## Supplementary Table S3 for "Selective targeting of oncogenic KRAS G12D using peptide nucleic acid oligomers attached to cell-penetrating peptides"

### Sheet: Sheet
Supplementary Table S3. Primer sequences used for quantitative PCR.
Primer	Sequence (5’-3’)
KRAS-G12D-forward	ACTTGTGGTAGTTGGAGCAGA
KRAS-G12D-reverse	TTGGATCATATTCGTCCACAA
GAPDH-forward	GAAGGTGAAGGTCGGAGTCAAC
GAPDH-reverse	CAGAGTTAAAAGCAGCCCTGGT
